# Machine learning-based tissue of origin classification for cancer of unknown primary diagnostics using genome-wide mutation features

**DOI:** 10.1101/2021.10.05.463244

**Authors:** Luan Nguyen, Arne van Hoeck, Edwin Cuppen

**Author notes:** shared last authors (Arne van Hoeck, Edwin Cuppen).

## Abstract

Tumor tissue of origin (TOO) is an important factor for guiding treatment decisions. However, TOO cannot be determined for ~3% of metastatic cancer patients and are categorized as cancers of unknown primary (CUP). As whole genome sequencing (WGS) of tumors is now transitioning from the research domain to diagnostic practice in order to address the increasing demand for biomarker detection, its use for detection of TOO in routine diagnostics also starts becoming within reach. While proof of concept for the use of genome-wide features has been demonstrated before, more complex WGS mutation features, including structural variant (SV) driver and passenger events, have never been integrated into TOO-classifiers even though they bear highly characteristic links with tumor TOO. Using a uniformly processed dataset containing 6820 whole-genome sequenced primary and metastatic tumors, we have developed Cancer of Unknown Primary Location Resolver (CUPLR), a random forest based TOO classifier that employs 502 features based on simple and complex somatic driver and passenger mutations. Our model is able to distinguish 33 cancer (sub)types with an overall accuracy of 91% and 89% based on cross-validation (n=6139) and hold out set (n=681) predictions respectively. We found that SV derived features increase the accuracy and utility of TOO classification for specific cancer types. To ensure that predictions are human-interpretable and suited for use in routine diagnostics, CUPLR reports the top contributing features and their values compared to cohort averages. The comprehensive output of CUPLR is complementary to existing histopathological procedures and may thus improve diagnostics for patients with CUP.
