## Supplementary Data 3 for "Machine learning-based tissue of origin classification for cancer of unknown primary diagnostics using genome-wide mutation features"

### Sheet: feature_descriptions
feature_type	feature_name	description	unit	unit_type	alternative_hypothesis
rmd	rmd.Pancreas.1	Regional mutational density profile of the indicated cancer type class as extracted by NMF. Since multiple profiles can be attributed to a cancer type, each profile also has a trailing number	Relative contribution = Number of contributing SBSs / Total number of SBSs	Numeric	One-sided: greater in target cancer type
rmd	rmd.Breast.1
rmd	rmd.Breast.2
rmd	rmd.Cervix.1
rmd	rmd.CNS_Glioma.1
rmd	rmd.CNS_Glioma.2
rmd	rmd.CNS_Medullo.1
rmd	rmd.CNS_PiloAstro.1
rmd	rmd.CNS_PiloAstro.2
rmd	rmd.CNS_PiloAstro.3
rmd	rmd.CNS_PiloAstro.4
rmd	rmd.Colorectum.1
rmd	rmd.Colorectum.2
rmd	rmd.Colorectum.3
rmd	rmd.Gastric.1
rmd	rmd.Gastric.2
rmd	rmd.Gastrointestinal_NET.1
rmd	rmd.HeadAndNeck_Other.1
rmd	rmd.HeadAndNeck_SG.1
rmd	rmd.Kidney_Chromophobe.1
rmd	rmd.Kidney_ClearCell.1
rmd	rmd.Kidney_Papillary.1
rmd	rmd.Liver.1
rmd	rmd.Liver.2
rmd	rmd.Lung_NSC.1
rmd	rmd.Lung_NSC.2
rmd	rmd.Lymphoid.1
rmd	rmd.Lymphoid.2
rmd	rmd.Mesothelium.1
rmd	rmd.Myeloid.1
rmd	rmd.Ovary.1
rmd	rmd.Ovary.2
rmd	rmd.Ovary.3
rmd	rmd.Pancreas_NET.1
rmd	rmd.Prostate.1
rmd	rmd.Sarcoma_GIST.1
rmd	rmd.Sarcoma_Other.1
rmd	rmd.Sarcoma_Lipo.1
rmd	rmd.Skin_Melanoma.1
rmd	rmd.Skin_Other.1
rmd	rmd.Thyroid.1
rmd	rmd.Urothelial.1
rmd	rmd.Urothelial.2
rmd	rmd.Uterus.1
sigs	sigs.SBS1	Exposure of single base substitution (SBS), double base substitution (DBS), and indel (ID) mutational signatures (COSMIC v3)	Relative contribution = Number of contributing SBSs / Total number of SBSs	Numeric	One-sided: greater in target cancer type
sigs	sigs.SBS2
sigs	sigs.SBS3
sigs	sigs.SBS4
sigs	sigs.SBS5
sigs	sigs.SBS6
sigs	sigs.SBS7
sigs	sigs.SBS8
sigs	sigs.SBS9
sigs	sigs.SBS10
sigs	sigs.SBS11
sigs	sigs.SBS12
sigs	sigs.SBS13
sigs	sigs.SBS14
sigs	sigs.SBS15
sigs	sigs.SBS16
sigs	sigs.SBS17
sigs	sigs.SBS18
sigs	sigs.SBS19
sigs	sigs.SBS20
sigs	sigs.SBS21
sigs	sigs.SBS22
sigs	sigs.SBS23
sigs	sigs.SBS24
sigs	sigs.SBS25
sigs	sigs.SBS26
sigs	sigs.SBS28
sigs	sigs.SBS29
sigs	sigs.SBS30
sigs	sigs.SBS31
sigs	sigs.SBS32
sigs	sigs.SBS34
sigs	sigs.SBS35
sigs	sigs.SBS36
sigs	sigs.SBS37
sigs	sigs.SBS38
sigs	sigs.SBS39
sigs	sigs.SBS40
sigs	sigs.SBS41
sigs	sigs.SBS42
sigs	sigs.SBS44
sigs	sigs.SBS84
sigs	sigs.SBS85
sigs	sigs.SBS86
sigs	sigs.SBS87
sigs	sigs.SBS88
sigs	sigs.SBS89
sigs	sigs.SBS90
sigs	sigs.DBS1		Relative contribution = Number of contributing DBSs / Total number of DBSs
sigs	sigs.DBS2
sigs	sigs.DBS3
sigs	sigs.DBS4
sigs	sigs.DBS5
sigs	sigs.DBS6
sigs	sigs.DBS7
sigs	sigs.DBS8
sigs	sigs.DBS9
sigs	sigs.DBS10
sigs	sigs.DBS11
sigs	sigs.ID1		Relative contribution = Number of contributing indels / Total number of indels
sigs	sigs.ID2
sigs	sigs.ID3
sigs	sigs.ID4
sigs	sigs.ID5
sigs	sigs.ID6
sigs	sigs.ID7
sigs	sigs.ID8
sigs	sigs.ID9
sigs	sigs.ID10
sigs	sigs.ID11
sigs	sigs.ID12
sigs	sigs.ID13
sigs	sigs.ID14
sigs	sigs.ID18
mut_load	mut_load.snv	Mutational load	Total number of SNVs (=SBSs)	Numeric	Two-sided
mut_load	mut_load.indel		Total number of indels
mut_load	mut_load.dbs		Total number of DBSs
sv	sv.n_events	SV mutational load	Total number of structural variants (SVs)		Two-sided
sv	sv.complex.n_events		Total number of complex SVs		One-sided: greater in target cancer type
sv	sv.complex.largest_cluster	Various SV features	The size (=number of individual SVs) of the largest complex SV cluster
sv	sv.double_minutes		Total number of double minutes
sv	sv.foldbacks		Total number of foldback events
sv	sv.LINEs		The total number of long interspersed nuclear element (LINE) insertions / total number of SVs
sv	sv.DEL_[1e+03,1e+04)	Relative contribution of structural deletions and duplications stratified by size. "[1e+03,1e+04)" would refer to structural variants 1kb to <10kb in size	The total number of deletions or duplications / total number of SVs
sv	sv.DEL_[1e+04,1e+05)
sv	sv.DEL_[1e+05,1e+06)
sv	sv.DEL_[1e+06,1e+07)
sv	sv.DEL_[1e+07,Inf)
sv	sv.DUP_[1e+03,1e+04)
sv	sv.DUP_[1e+04,1e+05)
sv	sv.DUP_[1e+05,1e+06)
sv	sv.DUP_[1e+06,1e+07)
sv	sv.DUP_[1e+07,Inf)
chrom_arm	chrom_arm.genome_cn	Genome copy number	Integer copy number	Numeric	Two-sided
chrom_arm	chrom_arm.gain.1p	Copy number (CN) gain of the indicated chromosome arm	CN difference = arm CN - genome CN; If CN difference <= 0, set CN difference to 0		One-sided: greater in target cancer type
chrom_arm	chrom_arm.gain.1q
chrom_arm	chrom_arm.gain.2p
chrom_arm	chrom_arm.gain.2q
chrom_arm	chrom_arm.gain.3p
chrom_arm	chrom_arm.gain.3q
chrom_arm	chrom_arm.gain.4p
chrom_arm	chrom_arm.gain.4q
chrom_arm	chrom_arm.gain.5p
chrom_arm	chrom_arm.gain.5q
chrom_arm	chrom_arm.gain.6p
chrom_arm	chrom_arm.gain.6q
chrom_arm	chrom_arm.gain.7p
chrom_arm	chrom_arm.gain.7q
chrom_arm	chrom_arm.gain.8p
chrom_arm	chrom_arm.gain.8q
chrom_arm	chrom_arm.gain.9p
chrom_arm	chrom_arm.gain.9q
chrom_arm	chrom_arm.gain.10p
chrom_arm	chrom_arm.gain.10q
chrom_arm	chrom_arm.gain.11p
chrom_arm	chrom_arm.gain.11q
chrom_arm	chrom_arm.gain.12p
chrom_arm	chrom_arm.gain.12q
chrom_arm	chrom_arm.gain.13q
chrom_arm	chrom_arm.gain.14q
chrom_arm	chrom_arm.gain.15q
chrom_arm	chrom_arm.gain.16p
chrom_arm	chrom_arm.gain.16q
chrom_arm	chrom_arm.gain.17p
chrom_arm	chrom_arm.gain.17q
chrom_arm	chrom_arm.gain.18p
chrom_arm	chrom_arm.gain.18q
chrom_arm	chrom_arm.gain.19p
chrom_arm	chrom_arm.gain.19q
chrom_arm	chrom_arm.gain.20p
chrom_arm	chrom_arm.gain.20q
chrom_arm	chrom_arm.gain.21q
chrom_arm	chrom_arm.gain.22q
chrom_arm	chrom_arm.gain.Xp
chrom_arm	chrom_arm.gain.Xq
chrom_arm	chrom_arm.loss.1p	Copy number (CN) loss of the indicated chromosome arm	CN difference = arm CN - genome CN; If CN difference >= 0, set CN difference to 0
chrom_arm	chrom_arm.loss.1q
chrom_arm	chrom_arm.loss.2p
chrom_arm	chrom_arm.loss.2q
chrom_arm	chrom_arm.loss.3p
chrom_arm	chrom_arm.loss.3q
chrom_arm	chrom_arm.loss.4p
chrom_arm	chrom_arm.loss.4q
chrom_arm	chrom_arm.loss.5p
chrom_arm	chrom_arm.loss.5q
chrom_arm	chrom_arm.loss.6p
chrom_arm	chrom_arm.loss.6q
chrom_arm	chrom_arm.loss.7p
chrom_arm	chrom_arm.loss.8p
chrom_arm	chrom_arm.loss.8q
chrom_arm	chrom_arm.loss.9p
chrom_arm	chrom_arm.loss.9q
chrom_arm	chrom_arm.loss.10p
chrom_arm	chrom_arm.loss.10q
chrom_arm	chrom_arm.loss.11p
chrom_arm	chrom_arm.loss.11q
chrom_arm	chrom_arm.loss.12p
chrom_arm	chrom_arm.loss.12q
chrom_arm	chrom_arm.loss.13q
chrom_arm	chrom_arm.loss.14q
chrom_arm	chrom_arm.loss.15q
chrom_arm	chrom_arm.loss.16p
chrom_arm	chrom_arm.loss.16q
chrom_arm	chrom_arm.loss.17p
chrom_arm	chrom_arm.loss.17q
chrom_arm	chrom_arm.loss.18p
chrom_arm	chrom_arm.loss.18q
chrom_arm	chrom_arm.loss.19p
chrom_arm	chrom_arm.loss.19q
chrom_arm	chrom_arm.loss.20p
chrom_arm	chrom_arm.loss.21q
chrom_arm	chrom_arm.loss.22q
chrom_arm	chrom_arm.loss.Xp
chrom_arm	chrom_arm.loss.Xq
gene	gene.ACVR1.biall	Amplification (amp), deep deletion (deep_del), biallelic loss (biall), or monoallelic hit (monoall; i.e. a single pathogenic SNV or indel) in the indicated gene	TRUE (present) or FALSE (absent)	Boolean
gene	gene.ACVR2A.biall
gene	gene.AIM1.amp
gene	gene.AJUBA.biall
gene	gene.AKT1.biall
gene	gene.ALB.monoall
gene	gene.AMER1.biall
gene	gene.APC.biall
gene	gene.APC.monoall
gene	gene.AR.amp
gene	gene.AR.biall
gene	gene.AR.monoall
gene	gene.ARID5B.amp
gene	gene.ATRX.deep_del
gene	gene.ATRX.biall
gene	gene.AXIN1.deep_del
gene	gene.AXIN1.biall
gene	gene.AXIN1.monoall
gene	gene.BAP1.deep_del
gene	gene.BAP1.biall
gene	gene.BRAF.biall
gene	gene.BRAF.monoall
gene	gene.BRCA2.deep_del
gene	gene.CBFB.biall
gene	gene.CCND1.amp
gene	gene.CCNE1.amp
gene	gene.CCSER1.deep_del
gene	gene.CD58.deep_del
gene	gene.CD79A.amp
gene	gene.CD79B.amp
gene	gene.CDH1.biall
gene	gene.CDK12.biall
gene	gene.CDK12.monoall
gene	gene.CDK4.amp
gene	gene.CDK6.amp
gene	gene.CDK6.biall
gene	gene.CDKN1A.biall
gene	gene.CDKN1A.monoall
gene	gene.CDKN2A.deep_del
gene	gene.CDKN2A.biall
gene	gene.CDX2.amp
gene	gene.CHD1.deep_del
gene	gene.CIC.biall
gene	gene.COL2A1.amp
gene	gene.COL2A1.monoall
gene	gene.CREBBP.biall
gene	gene.CTCF.biall
gene	gene.CTNNB1.deep_del
gene	gene.CTNNB1.monoall
gene	gene.DAXX.biall
gene	gene.DDR2.amp
gene	gene.DMD.deep_del
gene	gene.EGFR.amp
gene	gene.EGFR.biall
gene	gene.EGFR.monoall
gene	gene.EIF1AX.biall
gene	gene.ELF3.biall
gene	gene.ELF3.monoall
gene	gene.EPHA2.biall
gene	gene.ERBB2.amp
gene	gene.ERBB3.amp
gene	gene.ERG.amp
gene	gene.ESR1.biall
gene	gene.ESR1.monoall
gene	gene.EZH2.monoall
gene	gene.FBXW7.monoall
gene	gene.FGF3.amp
gene	gene.FGFR1.amp
gene	gene.FGFR1.monoall
gene	gene.FGFR3.biall
gene	gene.FGFR3.monoall
gene	gene.FGFR4.amp
gene	gene.FHIT.deep_del
gene	gene.FLT3.amp
gene	gene.FLT3.monoall
gene	gene.FLT4.amp
gene	gene.FOXA1.amp
gene	gene.FOXA1.monoall
gene	gene.GATA3.monoall
gene	gene.GATA6.amp
gene	gene.GMDS.deep_del
gene	gene.GNA11.amp
gene	gene.GNAQ.amp
gene	gene.GNAQ.biall
gene	gene.GNAS.amp
gene	gene.H3F3B.amp
gene	gene.HDHD1.deep_del
gene	gene.IDH1.monoall
gene	gene.IGLL5.deep_del
gene	gene.IGLL5.biall
gene	gene.IGLL5.monoall
gene	gene.IL6ST.deep_del
gene	gene.IMMP2L.deep_del
gene	gene.JAK1.deep_del
gene	gene.JAK2.biall
gene	gene.KDM5C.biall
gene	gene.KDM6A.biall
gene	gene.KDR.biall
gene	gene.KEAP1.deep_del
gene	gene.KEAP1.biall
gene	gene.KIT.biall
gene	gene.KIT.monoall
gene	gene.KMT2D.monoall
gene	gene.KRAS.amp
gene	gene.KRAS.biall
gene	gene.KRAS.monoall
gene	gene.LATS2.deep_del
gene	gene.LRRN3.deep_del
gene	gene.MACROD2.deep_del
gene	gene.MAP2K1.monoall
gene	gene.MAP2K4.deep_del
gene	gene.MAP2K4.biall
gene	gene.MAP3K1.monoall
gene	gene.MAP3K13.amp
gene	gene.MAX.deep_del
gene	gene.MAX.biall
gene	gene.MDM2.amp
gene	gene.MDM4.amp
gene	gene.MED12.deep_del
gene	gene.MEGF6.deep_del
gene	gene.MEN1.deep_del
gene	gene.MEN1.biall
gene	gene.MET.amp
gene	gene.MET.monoall
gene	gene.MYC.amp
gene	gene.MYCN.amp
gene	gene.MYD88.monoall
gene	gene.MYOD1.amp
gene	gene.NF1.deep_del
gene	gene.NF2.deep_del
gene	gene.NF2.biall
gene	gene.NOTCH1.deep_del
gene	gene.NOTCH1.biall
gene	gene.NPM1.amp
gene	gene.NRAS.biall
gene	gene.NRAS.monoall
gene	gene.NTHL1.deep_del
gene	gene.NTHL1.monoall
gene	gene.PABPC1.amp
gene	gene.PARK2.deep_del
gene	gene.PBRM1.biall
gene	gene.PDE4D.deep_del
gene	gene.PDGFRA.amp
gene	gene.PHF6.deep_del
gene	gene.PIK3CA.amp
gene	gene.PIK3CA.biall
gene	gene.PIK3CA.monoall
gene	gene.PIK3R1.monoall
gene	gene.PLCG1.amp
gene	gene.PPM1D.amp
gene	gene.PPP2R1A.monoall
gene	gene.PPP2R2A.deep_del
gene	gene.PPP6C.biall
gene	gene.PSIP1.amp
gene	gene.PSIP1.monoall
gene	gene.PTCH1.deep_del
gene	gene.PTCH1.biall
gene	gene.PTEN.deep_del
gene	gene.PTEN.biall
gene	gene.PTEN.monoall
gene	gene.PTPN11.amp
gene	gene.PTPRB.biall
gene	gene.PTPRB.monoall
gene	gene.PTPRD.deep_del
gene	gene.RAC1.monoall
gene	gene.RAD21.amp
gene	gene.RAD51C.amp
gene	gene.RAF1.amp
gene	gene.RASA1.biall
gene	gene.RB1.deep_del
gene	gene.RB1.biall
gene	gene.RNF43.biall
gene	gene.ROS1.amp
gene	gene.ROS1.biall
gene	gene.ROS1.monoall
gene	gene.RPL10.biall
gene	gene.RPS6KA3.deep_del
gene	gene.RSF1.amp
gene	gene.RUNX1.deep_del
gene	gene.RXRA.biall
gene	gene.RYR1.amp
gene	gene.SETD2.deep_del
gene	gene.SETD2.biall
gene	gene.SIX2.biall
gene	gene.SMAD2.deep_del
gene	gene.SMAD3.deep_del
gene	gene.SMAD4.deep_del
gene	gene.SMAD4.biall
gene	gene.SMARCA4.biall
gene	gene.SMO.monoall
gene	gene.SOCS1.biall
gene	gene.SOCS1.monoall
gene	gene.SOX4.amp
gene	gene.SOX9.biall
gene	gene.SOX9.monoall
gene	gene.SPOP.amp
gene	gene.SPOP.monoall
gene	gene.SPRED1.deep_del
gene	gene.SPTAN1.biall
gene	gene.STAG2.biall
gene	gene.STK11.deep_del
gene	gene.STK11.biall
gene	gene.STS.deep_del
gene	gene.TCF7L2.biall
gene	gene.TCF7L2.monoall
gene	gene.TERT.biall
gene	gene.TERT.monoall
gene	gene.TET2.monoall
gene	gene.TG.amp
gene	gene.TGIF1.biall
gene	gene.TMEM30A.biall
gene	gene.TMPRSS2.deep_del
gene	gene.TNFAIP3.deep_del
gene	gene.TNFAIP3.biall
gene	gene.TNFRSF14.deep_del
gene	gene.TNFRSF14.biall
gene	gene.TOP1.amp
gene	gene.TOP2A.amp
gene	gene.TP53.deep_del
gene	gene.TP53.biall
gene	gene.TSC1.deep_del
gene	gene.TSC1.biall
gene	gene.TSC2.biall
gene	gene.USP28.deep_del
gene	gene.USP32.amp
gene	gene.VHL.deep_del
gene	gene.VHL.biall
gene	gene.XRCC1.biall
gene	gene.ZBTB10.amp
gene	gene.ZFHX3.deep_del
gene	gene.ZFP36L1.biall
gene	gene.ZFP36L2.deep_del
gene	gene.ZFP36L2.monoall
gene	gene.ZFX.biall
gene	gene.ZMYM3.biall
gene	gene.ZNF217.amp
gene	gene.ZNF703.amp
gene	gene.ZNF750.deep_del
fusion	fusion.@IGH_*	Presence of the indicated gene fusion. Fusions are denoted in the form {5' gene}_{3' gene}. An asterisk (*) indicates any gene partner (for promiscuous fusions)	TRUE (present) or FALSE (absent)	Boolean	One-sided: greater in target cancer type
fusion	fusion.*_ETV1/4/5
fusion	fusion.*_RET
fusion	fusion.*_TFEB
fusion	fusion.AHR_AHR
fusion	fusion.CBFB_MYH11
fusion	fusion.CHCHD7_PLAG1
fusion	fusion.CLCN6_BRAF
fusion	fusion.CRTC1_MAML2
fusion	fusion.CTNNB1_CTNNB1
fusion	fusion.CTNNB1_PLAG1
fusion	fusion.EGFR_EGFR
fusion	fusion.EGFR_SEPT14
fusion	fusion.EML4_ALK
fusion	fusion.ETV6_NTRK3
fusion	fusion.EWSR1_CREB3L1
fusion	fusion.FGFR2_*
fusion	fusion.FGFR2_BICC1
fusion	fusion.FGFR3_TACC3
fusion	fusion.FUS_DDIT3
fusion	fusion.FUS_TFCP2
fusion	fusion.GNAI1_BRAF
fusion	fusion.HEY1_NCOA2
fusion	fusion.HMGA2_*
fusion	fusion.KIAA1549_BRAF
fusion	fusion.KIT_KIT
fusion	fusion.KMT2A_TET1
fusion	fusion.LIFR_PLAG1
fusion	fusion.MYB/MYBL1_NFIB
fusion	fusion.NAB2_STAT6
fusion	fusion.QKI_NTRK2
fusion	fusion.RNF130_BRAF
fusion	fusion.RUNX1_RUNX1T1
fusion	fusion.SLC45A3_ERG
fusion	fusion.SS18_SSX1
fusion	fusion.THADA_IGF2BP3
fusion	fusion.TMPRSS2_*
fusion	fusion.TMPRSS2_ERG
fusion	fusion.TPM3_NTRK1
viral_ins	viral_ins.EBV	DNA integrations from the indicated viruses. EBV: Epstein-Barr virus, HBV: hepatitis B virus, HPV: human papillomavirus, HSV: herpes simplex virus, MCPyV: merkel cell polyomavirus	TRUE (present) or FALSE (absent)	Boolean	One-sided: greater in target cancer type
viral_ins	viral_ins.HBV
viral_ins	viral_ins.HPV
viral_ins	viral_ins.HSV
viral_ins	viral_ins.MCPyV
gender	gender.gender	Gender as determined by sex chromosome copy number data	TRUE (female) or FALSE (male)	Boolean	Two-sided
